# Wastewater and colloidal extracts of wastewater-irrigated soils select for resistant *Acinetobacter baylyi* beyond what measured antibiotic concentrations predict

**DOI:** 10.64898/2026.05.12.724625

**Authors:** Katharina Axtmann, Christina Paffenholz, Alina Auerhammer, Ana Karen Michel-Farias, Benjamin Justus Heyde, Lena Marie Coppers, Melanie Braun, Arne Kappenberg, Ines Mulder, Susanne Brüggen, Christina Siebe, Wulf Amelung, Jan Siemens, Gabriele Bierbaum

**Affiliations:** Institute of Medical Microbiology, Immunology and Parasitology, University Hospital Bonn, Venusberg-Campus 1, 53127 Bonn, Germany; Ruhr University Bochum, Institute of Geography, Unit Soil Sciences and Soil Resources, Universitätsstraße 150, 44801 Bochum, Germany; Institute of Crop Science and Resource Conservation, Soil Protection and Ecosystem Health, University of Bonn, Nussallee 13, 53115 Bonn, Germany; North Rhine-Westphalia Office of Nature, Environment and Climate, Leibnizstraße 10, 45659 Recklinghausen, Germany; Instituto de Geología, Universidad Nacional Autónoma de México, Mexico City, Mexico; Institute of Soil Science and Soil Conservation, iFZ Research Center for BioSystems, Land Use and Nutrition, Justus Liebig University Giessen, Heinrich-Buff-Ring 26-32, 35392 Giessen, Germany

**Keywords:** wastewater irrigation, antibiotic resistance selection, soil colloids, pharmaceutical residues, minimal selective concentrations

## Abstract

Numerous studies have shown that the abundance of antibiotic-resistant bacteria (ARBs) or antibiotic-resistance genes (ARGs) in soil increases after irrigation with wastewater. However, it is unclear whether this increase is due to the selection effects of pharmaceutical residues in the irrigation water or the continuous introduction of ARBs and ARGs with the wastewater. Further, it is unclear how the binding of antibiotics to natural colloids (1-1000 nm) affects their biological effects compared to truly dissolved substances (< 1 nm). We conducted competition experiments with resistant and susceptible *Acinetobacter baylyi* BD413 strains in wastewater, as well as in colloidal and truly dissolved extracts of soils irrigated with wastewater. Although the concentrations of our six target antibiotics were far below the measured minimum selective concentrations of the tested strains, we demonstrate that the resistant strain was favored in the wastewater and the colloidal extracts. In contrast, the truly dissolved fractions exhibited weaker and more variable selective effects. A non-targeted analysis revealed the presence of 82 additional substances in our extracts, including further antibiotics, pesticides, and different non-antibiotic drugs that may influence the selection of our resistant *A. baylyi* BD413 strain. Our findings suggest that antibiotic resistance is selected for in wastewater and wastewater-irrigated soils. This cannot be explained by antibiotic concentrations alone, but may also arise from the effects of complex mixtures of co-occurring contaminants, particularly those associated with colloidal particles.
