## Supplemental_2: Antibiotic concentrations for "Wastewater and colloidal extracts of wastewater-irrigated soils select for resistant *Acinetobacter baylyi* beyond what measured antibiotic concentrations predict"

### Sheet: colloidal extracts
	Supplemental_2 Wastewater and colloidal extracts of wastewater-irrigated soils select for resistant Acinetobacter baylyi beyond what measured antibiotic concentrations predict Authors: Axtmann, Katharina; Paffenholz, Christina; Auerhammer, Alina; Michel-Farias, Ana Karen; Heyde, Benjamin Justus; Juraschek, Lena; Braun, Melanie; Kappenberg, Arne; Mulder, Ines; Brüggen, Susanne; Siebe, Christina; A…
Soil type	Soil replicate	wastewater quality	spiking level	incubation time		SMX [ng/L]	TRM [ng/L]	Clinda [ng/L]	Ery [ng/L]	Cipro [ng/L]	Azi [ng/L]
Leptosol	1	untreated	unspiked	4 days		40.2722	43.7063	5.93157	11.2388	4.05844	16.8581
Leptosol	2	untreated	unspiked	4 days		38.9056	30.1205	0.313755	5.02008	2.19629	3.13755
Leptosol	3	untreated	unspiked	4 days		34.0625	74.0625	3.75	8.125	0.625	0.625
Leptosol	4	untreated	unspiked	4 days		29.258	61.3172	1.86753	5.91384	0	0.311255
Phaeozem	1	untreated	unspiked	4 days		53.9546	13.7226	2.80689	4.67814	0.623752	0.311876
Phaeozem	2	untreated	unspiked	4 days		71.491	177.947	5.93157	7.49251	0	0.312188
Phaeozem	3	untreated	unspiked	4 days		67.3897	49.2101	1.88064	8.14945	0.626881	0.31344
Phaeozem	4	untreated	unspiked	4 days		26.8482	25.5994	3.12188	7.49251	0	0
Vertisol	1	untreated	unspiked	4 days		108.655	37.5752	12.2119	5.9494	0.939379	0
Vertisol	2	untreated	unspiked	4 days		58.4759	107.835	13.833	10.0604	2.51509	1.25755
Vertisol	3	untreated	unspiked	4 days		138.299	408.029	13.1119	16.546	0.312188	1.87313
Vertisol	4	untreated	unspiked	4 days		35.5257	38.0407	1.57193	3.77264	0	0
Leptosol	1	treated	unspiked	4 days		34.8606	48.867	9.02639	19.6091	3.4238	24.5891
Leptosol	2	treated	unspiked	4 days		59.8671	112.839	9.71665	10.657	1.5672	7.83601
Leptosol	3	treated	unspiked	4 days		42.6844	25.5484	6.54287	4.98504	0.623131	0.934696
Leptosol	4	treated	unspiked	4 days		27.2147	21.2713	9.38438	12.8253	0.312813	2.5025
Phaeozem	1	treated	unspiked	4 days		8.14128	10.02	0	0.626253	0	0
Phaeozem	2	treated	unspiked	4 days		46.0199	98.5697	3.73134	5.28607	0.310945	0.310945
Phaeozem	3	treated	unspiked	4 days		17.8661	50.4639	0.626881	9.71665	0.31344	2.19408
Phaeozem	4	treated	unspiked	4 days		26.435	44.0584	3.77644	3.46173	0.314703	0
Vertisol	1	treated	unspiked	4 days		73.3641	125.812	7.49251	14.3606	0.312188	2.80969
Vertisol	2	treated	unspiked	4 days		44.9083	128.84	15.4856	33.449	2.78741	6.50396
Vertisol	3	treated	unspiked	4 days		111.763	424.263	17.4825	20.6044	0.624376	3.43407
Vertisol	4	treated	unspiked	4 days		47.0464	96.8968	7.78913	9.65852	0.623131	1.55783
Leptosol	1	untreated	unspiked	4 weeks		37.9731	32.993	5.60259	43.5757	5.60259	16.8078
Leptosol	2	untreated	unspiked	4 weeks		41.6041	30.3428	0.938438	6.88188	1.25125	2.18969
Leptosol	3	untreated	unspiked	4 weeks		31.0306	17.8661	1.88064	16.9258	1.25376	2.50752
Leptosol	4	untreated	unspiked	4 weeks		21.1233	6.21272	0.621272	5.90209	0.310636	0.621272
Phaeozem	1	untreated	unspiked	4 weeks		28.8605	13.9647	0.620655	9.93049	1.24131	1.55164
Phaeozem	2	untreated	unspiked	4 weeks		35.1053	94.3455	0.940321	4.38816	0.940321	1.25376
Phaeozem	3	untreated	unspiked	4 weeks		39.7272	30.3428	1.56406	11.8869	0.312813	1.25125
Phaeozem	4	untreated	unspiked	4 weeks		14.7317	11.5973	0	5.95537	0	0.626881
Vertisol	1	untreated	unspiked	4 weeks		96.25	74.0625	2.5	28.125	0	2.1875
Vertisol	2	untreated	unspiked	4 weeks		29.0916	17.5175	0.312813	11.5741	1.25125	0.625626
Vertisol	3	untreated	unspiked	4 weeks		38.9845	127.557	1.55938	6.86128	0	0.623752
Vertisol	4	untreated	unspiked	4 weeks		41.875	17.8125	1.875	15.625	0	0.625
Leptosol	1	treated	unspiked	4 weeks		29.0045	31.8114	0.311876	10.2919	3.43064	6.86128
Leptosol	2	treated	unspiked	4 weeks		39.96	32.7797	0.312188	3.12188	0.936563	1.24875
Leptosol	3	treated	unspiked	4 weeks		27.2147	25.3378	7.50751	15.9535	2.5025	4.69219
Leptosol	4	treated	unspiked	4 weeks		19.3944	13.451	5.94344	13.451	0.625626	1.87688
Phaeozem	1	treated	unspiked	4 weeks		21.5195	14.0344	0	5.3019	0.623752	1.87126
Phaeozem	2	treated	unspiked	4 weeks		92.8125	149.688	2.8125	27.8125	1.5625	3.125
Phaeozem	3	treated	unspiked	4 weeks		25.4975	25.4975	0	8.39552	0.310945	0.932836
Phaeozem	4	treated	unspiked	4 weeks		40.7472	34.165	0	5.95537	0.626881	0.31344
Vertisol	1	treated	unspiked	4 weeks		106.562	70.3125	2.1875	60	0	1.875
Vertisol	2	treated	unspiked	4 weeks		60.1321	31.7797	6.85444	40.1919	3.11565	2.18096
Vertisol	3	treated	unspiked	4 weeks		135.531	272.308	3.11565	6.23131	0	0.623131
Vertisol	4	treated	unspiked	4 weeks		11.5625	5.625	0	3.75	0	0.3125
Leptosol	1	untreated	spiked	4 days		91.6002	183.2	44.8654	58.2627	13.3973	40.8151
Leptosol	2	untreated	spiked	4 days		210.415	420.829	69.3057	48.7013	5.93157	19.3556
Leptosol	3	untreated	spiked	4 days		152.179	267.41	73.5847	72.3322	4.38377	14.7169
Leptosol	4	untreated	spiked	4 days		197.781	275.201	70.2106	54.2252	1.88064	2.50752
Phaeozem	1	untreated	spiked	4 days		150.324	154.379	31.8114	55.8258	2.49501	4.05439
Phaeozem	2	untreated	spiked	4 days		167.789	942.178	36.4895	40.5439	4.05439	4.67814
Phaeozem	3	untreated	spiked	4 days		160.947	477.518	30.3732	32.5651	1.87876	3.13126
Phaeozem	4	untreated	spiked	4 days		225.885	345.526	60.7552	35.5184	1.86939	4.05035
Vertisol	1	untreated	spiked	4 days		178.794	401.119	21.7662	75.8706	3.73134	3.10945
Vertisol	2	untreated	spiked	4 days		670.09	1251.88	114.291	126.19	2.81814	7.2019
Vertisol	3	untreated	spiked	4 days		560.689	1601.21	104.271	73.9885	2.4975	4.68282
Vertisol	4	untreated	spiked	4 days		265.578	154.217	59.1216	62.2497	1.25125	1.25125
Leptosol	1	treated	spiked	4 days		214.688	218.125	53.4375	45.625	10.3125	32.1875
Leptosol	2	treated	spiked	4 days		469.834	866.576	77.7379	36.2364	4.64569	10.5302
Leptosol	3	treated	spiked	4 days		282.753	269.915	71.0797	83.9178	2.50501	15.9694
Leptosol	4	treated	spiked	4 days		376.562	235.312	61.5625	75.9375	1.5625	5.3125
Phaeozem	1	treated	spiked	4 days		397.784	253.984	69.7211	72.8337	3.11255	9.33765
Phaeozem	2	treated	spiked	4 days		275.699	727.919	53.6427	55.514	4.36627	0.623752
Phaeozem	3	treated	spiked	4 days		442.423	677.966	74.4641	75.7104	4.05035	7.166
Phaeozem	4	treated	spiked	4 days		509.95	316.231	73.3831	64.0547	3.10945	3.10945
Vertisol	1	treated	spiked	4 days		1241.89	1378.49	178.393	116.642	5.3019	10.9157
Vertisol	2	treated	spiked	4 days		630.328	1065.07	81.181	123.809	7.20913	7.20913
Vertisol	3	treated	spiked	4 days		1346.39	2979.79	205.224	83.9552	4.35323	0
Vertisol	4	treated	spiked	4 days		577.623	414.157	116.403	87.5377	1.88253	8.15763
Leptosol	1	untreated	spiked	4 weeks		123.691	47.3579	16.2014	29.2871	9.97009	23.3674
Leptosol	2	untreated	spiked	4 weeks		125.938	54.375	11.25	21.25	4.375	7.5
Leptosol	3	untreated	spiked	4 weeks		70.5544	16.8581	7.49251	9.05345	0.936563	3.74625
Leptosol	4	untreated	spiked	4 weeks		106.044	35.3478	11.2613	21.8969	1.25125	3.44094
Phaeozem	1	untreated	spiked	4 weeks		233.13	39.8406	13.6952	20.8541	2.80129	4.98008
Phaeozem	2	untreated	spiked	4 weeks		222.815	265.02	15.8267	30.1018	6.20655	4.65492
Phaeozem	3	untreated	spiked	4 weeks		190.763	63.0648	7.53012	16.3153	0.62751	2.51004
Phaeozem	4	untreated	spiked	4 weeks		273.711	54.7422	22.2097	24.7122	4.37938	2.5025
Vertisol	1	untreated	spiked	4 weeks		685.564	265.984	37.1503	43.3941	2.80969	5.93157
Vertisol	2	untreated	spiked	4 weeks		299.388	291.583	47.4525	66.1838	8.42907	8.11688
Vertisol	3	untreated	spiked	4 weeks		775.312	1220.31	52.1875	16.875	0.625	2.8125
Vertisol	4	untreated	spiked	4 weeks		218.468	20.6871	11.9107	5.64193	1.25376	1.25376
Leptosol	1	treated	spiked	4 weeks		161.702	79.7607	17.7592	28.9756	8.41226	29.2871
Leptosol	2	treated	spiked	4 weeks		182.605	47.0633	10.6677	17.5703	7.21637	7.84388
Leptosol	3	treated	spiked	4 weeks		186.117	38.3551	25.4653	30.4955	3.77264	6.9165
Leptosol	4	treated	spiked	4 weeks		270.499	93.0918	30.4037	36.3591	2.19408	4.07472
Phaeozem	1	treated	spiked	4 weeks		195.352	30.1508	7.85176	19.1583	2.19849	3.76884
Phaeozem	2	treated	spiked	4 weeks		205.724	236.41	12.2119	19.4138	7.82816	4.07064
Phaeozem	3	treated	spiked	4 weeks		267.097	90.4935	11.8988	14.4038	2.19188	4.38377
Phaeozem	4	treated	spiked	4 weeks		227.443	62.6246	20.2517	19.317	0.623131	3.42722
Vertisol	1	treated	spiked	4 weeks		1132.46	865.722	106.883	41.0607	2.50752	5.01505
Vertisol	2	treated	spiked	4 weeks		384.257	371.521	51.8762	50.9443	4.34891	6.834
Vertisol	3	treated	spiked	4 weeks		732.089	953.156	43.8377	20.3532	1.56563	1.56563
Vertisol	4	treated	spiked	4 weeks		143.151	35.5539	19.3363	33.3708	0.623752	3.11876

### Sheet: truly dissolved extracts
	Supplemental_2 Wastewater and colloidal extracts of wastewater-irrigated soils select for resistant Acinetobacter baylyi beyond what measured antibiotic concentrations predict Authors: Axtmann, Katharina; Paffenholz, Christina; Auerhammer, Alina; Michel-Farias, Ana Karen; Heyde, Benjamin Justus; Juraschek, Lena; Braun, Melanie; Kappenberg, Arne; Mulder, Ines; Brüggen, Susanne; Siebe, Christina; A…
Soil type	Soil replicate	wastewater quality	spiking level	incubation time		SMX [ng/L]	TRM [ng/L]	Clinda [ng/L]	Ery [ng/L]	Cipro [ng/L]	Azi [ng/L]
Leptosol	1	untreated	unspiked	4 days		no data due to human error
Leptosol	2	untreated	unspiked	4 days		1583.52	17.2565	4.70633	0.941265	0	0.313755
Leptosol	3	untreated	unspiked	4 days		633.75	5.9375	3.125	0	0	0.3125
Leptosol	4	untreated	unspiked	4 days		434.823	3.11255	1.86753	0.62251	0	0.62251
Phaeozem	1	untreated	unspiked	4 days		399.202	0.311876	0.935629	0	0	0
Phaeozem	2	untreated	unspiked	4 days		1229.4	32.1553	6.86813	2.18531	0	0.312188
Phaeozem	3	untreated	unspiked	4 days		523.445	2.50752	1.25376	3.44784	0	0.626881
Phaeozem	4	untreated	unspiked	4 days		474.213	2.4975	1.56094	2.18531	0	0
Vertisol	1	untreated	unspiked	4 days		431.801	1.25251	0	1.87876	0	0
Vertisol	2	untreated	unspiked	4 days		751.069	3.45825	2.2007	1.57193	0	0
Vertisol	3	untreated	unspiked	4 days		636.551	11.5509	1.24875	3.43407	0	0
Vertisol	4	untreated	unspiked	4 days		628.144	11.9467	2.82948	0.943159	0	0
Leptosol	1	treated	unspiked	4 days		967.069	9.96016	9.33765	2.49004	0	0.311255
Leptosol	2	treated	unspiked	4 days		1983.45	10.657	7.52257	6.26881	0	0.31344
Leptosol	3	treated	unspiked	4 days		499.439	4.05035	9.34696	3.11565	0	0.311565
Leptosol	4	treated	unspiked	4 days		964.089	0.625626	2.18969	3.44094	0	0.938438
Phaeozem	1	treated	unspiked	4 days		442.447	4.38377	0.939379	1.25251	0	0.313126
Phaeozem	2	treated	unspiked	4 days		1227.3	19.2786	4.04229	6.52985	0	0.310945
Phaeozem	3	treated	unspiked	4 days		897.693	8.46289	2.19408	2.82096	0	0.310945
Phaeozem	4	treated	unspiked	4 days		505.728	7.55287	2.20292	1.57351	0	0.314703
Vertisol	1	treated	unspiked	4 days		673.077	1.87313	0.624376	1.56094	0	0.310945
Vertisol	2	treated	unspiked	4 days		887.017	7.74281	1.54856	1.23885	0	0.309713
Vertisol	3	treated	unspiked	4 days		483.267	4.995	0.936563	0.936563	0	0.310945
Vertisol	4	treated	unspiked	4 days		683.886	8.72383	2.80409	3.73878	0	0.310945
Leptosol	1	untreated	unspiked	4 weeks		278.884	2.49004	3.4238	7.15886	0	0.62251
Leptosol	2	untreated	unspiked	4 weeks		609.672	2.18969	3.75375	2.18969	0	0.312813
Leptosol	3	untreated	unspiked	4 weeks		222.229	10.0301	4.07472	0	0	0.31344
Leptosol	4	untreated	unspiked	4 weeks		262.488	1.86382	3.417	1.55318	0	0.310636
Phaeozem	1	untreated	unspiked	4 weeks		344.153	1.24131	0.310328	1.24131	0	0.310328
Phaeozem	2	untreated	unspiked	4 weeks		715.584	24.4483	3.76128	5.64193	0	0.31344
Phaeozem	3	untreated	unspiked	4 weeks		220.22	7.50751	0.938438	10.9484	0	0
Phaeozem	4	untreated	unspiked	4 weeks		227.558	0	0	0	0	0.31344
Vertisol	1	untreated	unspiked	4 weeks		26.875	0	0	0.3125	0	0
Vertisol	2	untreated	unspiked	4 weeks		257.758	5.63063	0	0	0	0.312813
Vertisol	3	untreated	unspiked	4 weeks		170.596	7.48503	0.311876	1.55938	0	0.311876
Vertisol	4	untreated	unspiked	4 weeks		369.375	3.4375	28.125	1.5625	0	0.3125
Leptosol	1	treated	unspiked	4 weeks		115.082	6.5494	2.18313	0	0	0
Leptosol	2	treated	unspiked	4 weeks		381.181	5.30719	4.995	0.936563	0	0
Leptosol	3	treated	unspiked	4 weeks		234.297	5.31782	23.1481	3.44094	0	0.312813
Leptosol	4	treated	unspiked	4 weeks		289.977	2.5025	15.6406	5.00501	0	0.312813
Phaeozem	1	treated	unspiked	4 weeks		97.3054	3.11876	0	0.623752	0	0.311876
Phaeozem	2	treated	unspiked	4 weeks		292.5	11.875	2.8125	7.1875	0	0.3125
Phaeozem	3	treated	unspiked	4 weeks		291.978	4.97512	0.932836	0.621891	0	0.310945
Phaeozem	4	treated	unspiked	4 weeks		179.288	0	0.31344	0.31344	0	0
Vertisol	1	treated	unspiked	4 weeks		19.6875	0	0	0.9375	0	0
Vertisol	2	treated	unspiked	4 weeks		229.312	2.49252	9.03539	0.623131	0	0.311565
Vertisol	3	treated	unspiked	4 weeks		75.7104	2.80409	0	0	0	0
Vertisol	4	treated	unspiked	4 weeks		248.125	4.0625	1.25	0.625	0	0.3125
Leptosol	1	untreated	spiked	4 days		1885.9	73.2178	66.9865	8.72383	4.05035	0
Leptosol	2	untreated	spiked	4 days		4809.57	289.71	111.139	11.2388	0	0
Leptosol	3	untreated	spiked	4 days		3888.71	131.513	49.1608	3.44439	2.81814	0
Leptosol	4	untreated	spiked	4 days		3807.99	107.823	45.4488	0.940321	0	0
Phaeozem	1	untreated	spiked	4 days		2988.71	103.855	38.3608	2.49501	1.2475	0
Phaeozem	2	untreated	spiked	4 days		2807.2	292.54	43.9746	22.767	0	0
Phaeozem	3	untreated	spiked	4 days		2630.57	235.158	33.1914	8.45441	0	0
Phaeozem	4	untreated	spiked	4 days		3084.81	81.9417	17.4477	10.5932	1.55783	0
Vertisol	1	untreated	spiked	4 days		15057.2	49.7512	9.01741	7.15174	0	0
Vertisol	2	untreated	spiked	4 days		2986.91	149.987	15.3432	13.1513	0.313126	0
Vertisol	3	untreated	spiked	4 days		7011.74	87.1004	9.99001	13.7363	0	0
Vertisol	4	untreated	spiked	4 days		2922.3	140.453	92.2798	9.07157	0	14.7022
Leptosol	1	treated	spiked	4 days		1913.44	80.3125	50.3125	1.875	0	4.375
Leptosol	2	treated	spiked	4 days		4403.18	349.975	86.1001	2.16799	4.02626	4.33598
Leptosol	3	treated	spiked	4 days		4548.79	138.402	96.1298	4.07064	0	12.2119
Leptosol	4	treated	spiked	4 days		3660.62	50.625	21.5625	0	0	9.0625
Phaeozem	1	treated	spiked	4 days		3270.67	95.8665	48.867	1.24502	0	9.96016
Phaeozem	2	treated	spiked	4 days		1922.72	216.754	43.6627	17.4651	0	3.74251
Phaeozem	3	treated	spiked	4 days		3426.91	308.45	76.6451	14.9551	0	7.47757
Phaeozem	4	treated	spiked	4 days		2897.08	87.3756	37.3134	2.79851	0	8.70647
Vertisol	1	treated	spiked	4 days		5413.86	46.4696	9.04441	0.311876	0	0
Vertisol	2	treated	spiked	4 days		4397.88	146.69	15.672	5.64193	0	1.88064
Vertisol	3	treated	spiked	4 days		12267.4	17.102	5.59701	2.79851	0	147.699
Vertisol	4	treated	spiked	4 days		3183.04	228.727	104.794	12.864	0	4.70633
Leptosol	1	untreated	spiked	4 weeks		2195.6	10.5932	23.679	1.55783	0	0
Leptosol	2	untreated	spiked	4 weeks		2357.5	19.375	23.125	5.3125	0	0
Leptosol	3	untreated	spiked	4 weeks		2898.04	0	10.6144	0.936563	0	0
Leptosol	4	untreated	spiked	4 weeks		5103.54	0	15.3278	0.938438	0	0
Phaeozem	1	untreated	spiked	4 weeks		2077.63	13.0727	8.71514	0.311255	0	0
Phaeozem	2	untreated	spiked	4 weeks		2868.36	84.4091	17.3784	3.72393	0	0
Phaeozem	3	untreated	spiked	4 weeks		1945.28	0	2.19629	0.62751	0	0.313755
Phaeozem	4	untreated	spiked	4 weeks		1574.39	13.7638	11.8869	7.50751	0	0
Vertisol	1	untreated	spiked	4 weeks		3477.46	7.8047	1.24875	0.624376	0	0
Vertisol	2	untreated	spiked	4 weeks		3240.51	54.9451	15.2972	2.80969	0	0
Vertisol	3	untreated	spiked	4 weeks		7365.62	31.875	1.5625	4.0625	0	0
Vertisol	4	untreated	spiked	4 weeks		4059.99	0	6.58225	5.01505	0	0.31344
Leptosol	1	treated	spiked	4 weeks		2061	15.2667	23.679	3.73878	0	0.623131
Leptosol	2	treated	spiked	4 weeks		2164.91	17.5703	17.884	11.6089	0	0.313755
Leptosol	3	treated	spiked	4 weeks		2333.06	10.3747	22.007	3.77264	0	0.314386
Leptosol	4	treated	spiked	4 weeks		3111.84	19.7467	27.2693	4.38816	0	0.313126
Phaeozem	1	treated	spiked	4 weeks		2302.14	11.9347	11.3065	3.1407	0	0.313126
Phaeozem	2	treated	spiked	4 weeks		1793.9	74.524	18.4744	23.7976	0	0.313126
Phaeozem	3	treated	spiked	4 weeks		2676.92	28.4945	11.8988	1.87876	0	0.313126
Phaeozem	4	treated	spiked	4 weeks		1513.27	0	16.2014	8.1007	0	0.311565
Vertisol	1	treated	spiked	4 weeks		13167.9	70.5241	7.20913	4.38816	0	3.76128
Vertisol	2	treated	spiked	4 weeks		5670.66	80.1441	15.5318	0.931909	0	0.310636
Vertisol	3	treated	spiked	4 weeks		4530.94	14.7169	2.81814	0.939379	0	1.25251
Vertisol	4	treated	spiked	4 weeks		2662.18	18.0888	25.262	10.2919	0	0.623752
