## Supplemental_3: Results untargeted screening for "Wastewater and colloidal extracts of wastewater-irrigated soils select for resistant *Acinetobacter baylyi* beyond what measured antibiotic concentrations predict"

### Sheet: non-target results
	Supplemental_3 Wastewater and colloidal extracts of wastewater-irrigated soils select for resistant Acinetobacter baylyi beyond what measured antibiotic concentrations predict Authors: Axtmann, Katharina; Paffenholz, Christina; Auerhammer, Alina; Michel-Farias, Ana Karen; Heyde, Benjamin Justus; Juraschek, Lena; Braun, Melanie; Kappenberg, Arne; Mulder, Ines; Brüggen, Susanne; Siebe, Christina; A…
green filling = substance was detected in the respective replicate
		Weak selection of A. baylyi BD413 mcherry 652									Strong selection of A. baylyi BD413 mcherry 652
		Leptsol 1 unspiked influent 4 days			Phaeozem 2 unspiked effluent 4 weeks			Vertisol 4 unspiked effluent 4 weeks			Leptsol 4 unspiked influent 4 days			Phaeozem 4 unspiked effluent 4 days			Vertisol 1 unspiked effluent 4 days
	Percentage A. baylyi BD413 mCherry 652	48			56			54			84			79			83		Percentage A. baylyi BD413 mCherry 652
	Replicate	1	2		1	2		1	2		1	2		1	2		1	2	Replicate
1	1,3-Diphenylguanidin																		1,3-Diphenylguanidin	1
2	2-(Methylthio)benzothiazole																		2-(Methylthio)benzothiazole	2
3	3,5-Di-tert-butyl-2-hydroxybenzaldehyde																		3,5-Di-tert-butyl-2-hydroxybenzaldehyde	3
4	4-(4-Sulfophenyl)heptanedioic acid																		4-(4-Sulfophenyl)heptanedioic acid	4
5	4-O-Demethyl Pantoprazole Sulfide																		4-O-Demethyl Pantoprazole Sulfide	5
6	Acetyltributylcitrat																		Acetyltributylcitrat	6
7	Adenine																		Adenine	7
8	Adenosine																		Adenosine	8
9	Albendazole Sulfone																		Albendazole Sulfone	9
10	Albendazole Sulfoxide																		Albendazole Sulfoxide	10
11	Allopurinol																		Allopurinol	11
12	Amantadine																		Amantadine	12
13	Amisulpride																		Amisulpride	13
14	Anhydro Erythromycin A																		Anhydro Erythromycin A	14
15	Aspartam																		Aspartam	15
16	Astemizole																		Astemizole	16
17	Atrazine-2-hydroxy																		Atrazine-2-hydroxy	17
18	Azoxystrobin																		Azoxystrobin	18
19	Benzyl-butylphthalat																		Benzyl-butylphthalat	19
20	Bisphenol S-monoisopropyl ether																		Bisphenol S-monoisopropyl ether	20
21	Carbamazepine																		Carbamazepine	21
22	Carbendazim																		Carbendazim	22
23	Cefalexin																		Cefalexin	23
24	Cetirizine																		Cetirizine	24
25	Citalopram-N-oxide																		Citalopram-N-oxide	25
26	Clarithromycin																		Clarithromycin	26
27	Climbazole																		Climbazole	27
28	Clothianidin																		Clothianidin	28
29	Coffein																		Coffein	29
30	DEET																		DEET	30
31	Desethylatrazin																		Desethylatrazin	31
32	Desmethylcitalopram																		Desmethylcitalopram	32
33	Desmethyl-formamido-pirimicarb																		Desmethyl-formamido-pirimicarb	33
34	Desvenlafaxin																		Desvenlafaxin	34
35	Dextromethorphan																		Dextromethorphan	35
36	Diphenidol																		Diphenidol	36
37	Emodin																		Emodin	37
38	Etoricoxib																		Etoricoxib	38
39	Fentanyl																		Fentanyl	39
40	Fenuron																		Fenuron	40
41	Fexofenadine																		Fexofenadine	41
42	Flecainide																		Flecainide	42
43	Flubendiamide																		Flubendiamide	43
44	Fluconazole																		Fluconazole	44
45	Guanosine																		Guanosine	45
46	Imidacloprid																		Imidacloprid	46
47	Inosine																		Inosine	47
48	Irbesartan																		Irbesartan	48
49	Lamotrigine																		Lamotrigine	49
50	Mebendazole																		Mebendazole	50
51	Melamin																		Melamin	51
52	Mercaptobenzothiazole																		Mercaptobenzothiazole	52
53	Metoclopramide																		Metoclopramide	53
54	Metoprolol																		Metoprolol	54
55	Nalidixic acid																		Nalidixic acid	55
56	Nicotinamide																		Nicotinamide	56
57	N-n-Butylbenzenesulfonamide																		N-n-Butylbenzenesulfonamide	57
58	Oxfendazole Sulfone																		Oxfendazole Sulfone	58
59	Perfluorooctane sulfonic acid (PFOA)																		Perfluorooctane sulfonic acid (PFOA)	59
60	Phenylalanin																		Phenylalanin	60
61	Picaridin																		Picaridin	61
62	Pirimicarb																		Pirimicarb	62
63	Saccharin																		Saccharin	63
64	Salicylic acid																		Salicylic acid	64
65	Sitagliptin																		Sitagliptin	65
66	Sucralose																		Sucralose	66
67	Sulpiride																		Sulpiride	67
68	Telmisartan																		Telmisartan	68
69	Theobromine																		Theobromine	69
70	Thiabendazole																		Thiabendazole	70
71	Tramadol																		Tramadol	71
72	Tramadol-N-oxide																		Tramadol-N-oxide	72
73	Triethylcitrate																		Triethylcitrate	73
74	Trimethoprim																		Trimethoprim	74
75	Triphenylphosphinoxid																		Triphenylphosphinoxid	75
76	Tris(2-chlorethyl)phosphate (TCEP)																		Tris(2-chlorethyl)phosphate (TCEP)	76
77	Tris-(2-chlorisopropyl)-phosphat																		Tris-(2-chlorisopropyl)-phosphat	77
78	Tryptophan																		Tryptophan	78
79	Venlafaxin																		Venlafaxin	79
80	Venlafaxin-N-oxide																		Venlafaxin-N-oxide	80
81	Verapamil																		Verapamil	81
82	Xanthosin																		Xanthosin	82
